# Cell-type specialization in the brain is encoded by specific long-range chromatin topologies

**DOI:** 10.1101/2020.04.02.020990

**Authors:** Warren Winick-Ng, Alexander Kukalev, Izabela Harabula, Luna Zea Redondo, Dominik Szabo, Mandy Meijer, Leonid Serebreni, Yingnan Zhang, Simona Bianco, Andrea M. Chiariello, Ibai Irastorza-Azcarate, Luca Fiorillo, Francesco Musella, Christoph J. Thieme, Ehsan Irani, Elena Torlai Triglia, Aleksandra A. Kolodziejczyk, Andreas Abentung, Galina Apostolova, Eleanor J. Paul, Vedran Franke, Rieke Kempfer, Altuna Akalin, Sarah A. Teichmann, Georg Dechant, Mark A. Ungless, Mario Nicodemi, Lonnie Welch, Gonçalo Castelo-Branco, Ana Pombo

## Abstract

Neurons and oligodendrocytes are terminally differentiated cells that sustain cascades of gene activation and repression to execute highly specialized functions, while retaining homeostatic control. To study long-range chromatin folding without disturbing the native tissue environment, we developed Genome Architecture Mapping in combination with immunoselection (immunoGAM), and applied it to three cell types from the adult murine brain: dopaminergic neurons (DNs) from the midbrain, pyramidal glutamatergic neurons (PGNs) from the hippocampus, and oligodendroglia (OLGs) from the cortex. We find cell-type specific 3D chromatin structures that relate with patterns of gene expression at multiple genomic scales, including extensive reorganization of topological domains (TADs) and chromatin compartments. We discover the loss of TAD insulation, or ‘TAD melting’, at long genes (>400 kb) when they are highly transcribed. We find many neuron-specific contacts which contain accessible chromatin regions enriched for putative binding sites for multiple neuronal transcription factors, and which connect cell-type specific genes that are associated with neurodegenerative disorders such as Parkinson’s disease, or specialized functions such as synaptic plasticity and memory. Lastly, sensory receptor genes exhibit increased membership in heterochromatic compartments that establish strong contacts in brain cells. However, their silencing is compromised in a subpopulation of PGNs with molecular signatures of long-term potentiation. Overall, our work shows that the 3D organization of the genome is highly cell-type specific, and essential to better understand mechanisms of gene regulation in highly specialized tissues such as the brain.
