## Supplemental Table 6 for "Cell-type specialization in the brain is encoded by specific long-range chromatin topologies"

### Sheet: Legend
Supplemental table 6. Full list of mESC 46C GAM samples used in the study
The samples were download from 4DN data portal https://data.4dnucleome.org/ (all samples used in the analysis previously passed good quality QC metrics)
Data was from Beagrie et al. 2020; https://doi.org/10.1101/2020.07.31.230284

### Sheet: 4DN sample IDs
4DNFIAZ4S44A
4DNFIE75DWQC
4DNFILTHFUNQ
4DNFITCH7Z27
4DNFINBYFLAL
4DNFIHQUW5RF
4DNFITP6XDVX
4DNFIONMH259
4DNFI7G9Q2ZN
4DNFI4A7OG9O
4DNFIRYMEXQN
4DNFI4CULKP8
4DNFIZ8O11FC
4DNFIT1GO8CS
4DNFII7DIKLZ
4DNFIO85RLZI
4DNFIDL5T4CV
4DNFIB2LBSEX
4DNFIYFLOC8S
4DNFI3WJQ9L5
4DNFI35OCR6L
4DNFIFG416QR
4DNFIUAEHCNV
4DNFIY3PPTPQ
4DNFIFUN4QIN
4DNFIXK22YS4
4DNFIEHGGDJ5
4DNFIN2PO3DA
4DNFI9M9OM43
4DNFIDWDSXBN
4DNFITLBWVDR
4DNFIUUH77OW
4DNFIPYE1U7I
4DNFIGLXTBCO
4DNFIV3H96G5
4DNFI76U5UBZ
4DNFIMJ9V3V7
4DNFIBHZ9K4T
4DNFIKD65W7R
4DNFIY6MR11L
4DNFI22XDNGH
4DNFIG8UUV9X
4DNFIB6258C9
4DNFI4VLHVW6
4DNFIJPJOJPR
4DNFICUPRMEN
4DNFI69YPRV2
4DNFILF5Z5AR
4DNFIH9TI27M
4DNFIZAJFPJP
4DNFI5UVKZKN
4DNFID774YO8
4DNFIMCD7PU9
4DNFIABFXOXR
4DNFIGXX2VAN
4DNFIRPNGDZN
4DNFISNQ7A8D
4DNFIGFLHMFC
4DNFIDM6S7RN
4DNFIOQ2M3AA
4DNFIT5FHQMY
4DNFIZBPPXCZ
4DNFI2U5887F
4DNFITYG4M3J
4DNFIVAGJJ1C
4DNFIWNS2RJS
4DNFIYMWNB9O
4DNFI2KXB842
4DNFI9EEL1LU
4DNFI5YT8AKE
4DNFI7VXYFC1
4DNFIRDPLVGP
4DNFIFRI1Z4O
4DNFI5GL6JA3
4DNFIFHKKTRZ
4DNFI8MW6UKN
4DNFISE34Y55
4DNFIO1FP8L4
4DNFIMSXSF6M
4DNFIMJZJIMB
4DNFIXR2FGQT
4DNFIHE11IEP
4DNFIUW2OQVL
4DNFIIO4NRBV
4DNFIMGOLK9V
4DNFI6J3U11B
4DNFI1SDS8CY
4DNFILE65AJU
4DNFI1T4NL5W
4DNFITIFW5AQ
4DNFITGONUZA
4DNFIQV6NGY8
4DNFINSZNRJG
4DNFIOPGKI16
4DNFI977GPII
4DNFI3FFEPBQ
4DNFIIP4E2J5
4DNFI454QP6I
4DNFIJSUEHJL
4DNFILY9XR46
4DNFIWOHBWCI
4DNFI26SFAM3
4DNFIVM5DLO1
4DNFIUT8GFTW
4DNFI2H48TGN
4DNFIY22KTKH
4DNFI9LN2Z8W
4DNFICETCNFN
4DNFI3RTL66J
4DNFIJN3JDED
4DNFIFYNCOLE
4DNFIE6OCNP4
4DNFIL1NSEE8
4DNFIDHKALWH
4DNFI76C9LE1
4DNFIN4IQWNI
4DNFIMU2JTC6
4DNFICGEK29K
4DNFIFHN45BI
4DNFIID96QQV
4DNFILJS1W5Z
4DNFI87C6JPM
4DNFIA8M2OYX
4DNFIASKRZQG
4DNFIZPYYJSZ
4DNFIA4NV6Z7
4DNFIQGK4LBK
4DNFIQFB5DDL
4DNFI9RN3AC4
4DNFIMRCI99Q
4DNFIXRDLVPU
4DNFINI7BSOM
4DNFIFNKOF4R
4DNFIB3YV135
4DNFIB8SCISB
4DNFIU94AFCW
4DNFIM83AJNH
4DNFIRDG2KGD
4DNFI6X7GJ7R
4DNFI5PYQ3W7
4DNFIOY1BAUO
4DNFIBE6N4AZ
4DNFIQ8IQ8M1
4DNFIWII7WOY
4DNFI347COE7
4DNFIASB1HMR
4DNFIVYJGSPD
4DNFIU3JLLVY
4DNFIHW1IAB9
4DNFIXTNS3QM
4DNFIOIT7XMS
4DNFI5JLXJK8
4DNFIVPP32T6
4DNFII25VB8T
4DNFIF9P6RU2
4DNFIFZSH6UY
4DNFIWQ8OX5V
4DNFIC1CWKK2
4DNFIHTYB9Q6
4DNFICE6542C
4DNFIFKYVG9Y
4DNFIH7MYE7M
4DNFINF6Z7L2
4DNFI7YVHXEF
4DNFIK1X2IMN
4DNFIVJ92D7U
4DNFII6RFPU4
4DNFIL26CSEH
4DNFIL26ZDPF
4DNFI9DW6Z4H
4DNFIXNQNZQA
4DNFIXHBQDJD
4DNFIEGGNMRB
4DNFILU6DCPL
4DNFI5OOG164
4DNFI7K555BK
4DNFIFVZN6BF
4DNFIHLV2ZJ2
4DNFIRTRI1AJ
4DNFI3925KR2
4DNFI14N7SBY
4DNFISCEHDCK
4DNFIYSKKZR3
4DNFINXLG1HT
4DNFIVTUYDNO
4DNFIRQY171N
4DNFIZISXG89
4DNFIJN29Z2O
4DNFISQQPQNZ
4DNFIPOLE78D
4DNFI487CPTH
4DNFIPAYHAMJ
4DNFIGCCG31N
4DNFIJGQJP7F
4DNFIQXOTRTC
4DNFICQL6E87
4DNFIVI76BFW
4DNFILMUW438
4DNFIKWIR6EC
4DNFI3N41L5R
4DNFITKYTB8H
4DNFIKAT5RFG
4DNFIJH2436L
4DNFIRY3V89T
4DNFI3GKAAEV
4DNFIFPRZPVB
4DNFI3O9EMX9
4DNFI7SAPALW
4DNFIEHAKFWJ
4DNFIT12LQ2R
4DNFITERRW8L
4DNFIPVQKWTO
4DNFIYUAGSDU
4DNFIYOVWJXM
4DNFI1GFBGTQ
4DNFIBRJ94F1
4DNFI8DCWWE2
4DNFIQUPHEJY
4DNFI9WAHI28
4DNFIMD8WQTM
4DNFIK62Z3B8
4DNFI5K47I9B
4DNFI1V4K22J
4DNFI9C4MOUI
4DNFIIW9V5VL
4DNFIGOSTXE6
4DNFI98G869X
4DNFISU5WSUX
4DNFIZKBIAFS
4DNFIBO89W1C
4DNFIBSS1RVU
4DNFILKLVGML
4DNFIDSZ6JT4
4DNFIA1V6GRG
4DNFI6WENV1N
4DNFIOMZNNIM
4DNFIJ8O952Z
4DNFICLQZ3UF
4DNFIWKGVKBW
4DNFI6SNLD3W
4DNFI8BX8YA7
4DNFIK3T1GUA
4DNFI2IF9NA1
4DNFI92M1WM6
4DNFIZSA681P
4DNFICI93MQC
4DNFITSZ8GX4
4DNFI3C5E6UL
4DNFISU5AU6U
