## Supplemental Table 8 for "Cell-type specialization in the brain is encoded by specific long-range chromatin topologies"

### Sheet: Legend
Supplemental table 8. Full list of mESC scRNA seq samples used in the study
The samples were download from ENA data portal https://www.ebi.ac.uk/ena/browser/home (all samples used in the analysis passed good quality QC metrics)

### Sheet: ENA accession numbers
ERS338379
ERS338380
ERS338381
ERS338382
ERS338383
ERS338385
ERS338386
ERS338387
ERS338389
ERS338390
ERS338391
ERS338392
ERS338393
ERS338394
ERS338395
ERS338396
ERS338398
ERS338399
ERS338400
ERS338401
ERS338402
ERS338403
ERS338404
ERS338405
ERS338406
ERS338408
ERS338409
ERS338410
ERS338411
ERS338412
ERS338413
ERS338414
ERS338415
ERS338418
ERS338419
ERS338420
ERS338421
ERS338422
ERS338423
ERS338424
ERS338425
ERS338426
ERS338427
ERS338428
ERS338429
ERS338433
ERS338434
ERS338435
ERS338437
ERS338438
ERS338451
ERS338452
ERS338453
ERS338454
ERS338455
ERS338456
ERS338457
ERS338458
ERS338459
ERS338460
ERS338461
ERS338462
ERS338465
ERS338466
ERS338468
ERS338469
ERS338471
ERS338472
ERS338474
ERS743910
ERS743911
ERS743913
ERS743914
ERS743915
ERS743916
ERS743917
ERS743921
ERS743922
ERS743923
ERS743926
ERS743927
ERS743928
ERS743929
ERS743930
ERS743933
ERS743934
ERS743935
ERS743938
ERS743939
ERS743940
ERS743946
ERS743947
ERS743949
ERS743952
ERS743953
ERS743976
ERS743981
ERS743982
