## Supplemental Table 1 for "Cell-type specialization in the brain is encoded by specific long-range chromatin topologies"

### Sheet: Legend
Supplemental Table 1: Published datasets
Summary of all published datasets downloaded for the present study
Brain region	Area of the brain dissected for further experimental procedures (if applicable)
Cell-type	Specific cell type
Developmental day	Mice age/developmental stage for the biological material
Type of data	Experimental method used to obtain the data
Number of samples	Number of samples in the datase (if applicable)
Data availability	Data source
Publication	Reference paper (if applicable)

### Sheet: Summary_of_published_data
Brain region	Cell-type	Developmental day	Type of data	Number of samples	Data availability	Publication
--	E14Tg2A (46C) mESCs	E14	GAM 3NP data	249 3NPs	4DN sample IDs are provided in supplementary table 6	Beagrie et al. 2020; https://data.4dnucleome.org/
Somatosensory Cortex	Oligodendrocytes	p21-p22	scRNA-seq	113 single cells	GSE75330	Marques et al. 2016; PMID: 27284195
Hippocampus CA1	Pyramidal glutamate neurons	p22-p32	scRNA-seq	870 single cells	GSE60361	Zeisel et al. 2015; PMID: 25700174
Midbrain VTA	Dopaminergic neurons	p21-p26	scRNA-seq	170 single cells	GSE76381	LaManno et al. 2016; PMID: 27716510
Hippocampus CA1	Pyramidal glutamate neurons (NR1)	p60	scATAC-seq	273 single cells	GSE118987	Sinnamon et al. 2019; PMID: 30936163
Midbrain VTA	Dopaminergic neurons	p56-p84	liDNAse-seq	500 single cells x 2 replicates	GSE106956	Tuesta et al. 2019; PMID: 31175277
--	E14Tg2A (46C) mESCs	E14	H3K27me3 chip BCP peaks	bulk	GSE94364	Ferrai et al. 2017; PMID: 29038337
--	E14Tg2A (46C) mESCs	E14	RNAseq	bulk	GSE94364	Ferrai et al. 2017; PMID: 29038337
