## Supplemental Table 5 for "Cell-type specialization in the brain is encoded by specific long-range chromatin topologies"

### Sheet: Legend
Supplemental table 5. TF motif network analysis for PGNs and DNs
TF motif	Name of the TF motif
Number of connected TFs	Number of other TF motifs connected to the TF motif (> 15,000 contacts)
Total number of connections	Total number of contacts containing the TF motif across all connections
Community assignment	Community assignment based on Leiden algorithm

### Sheet: DN_network
TF motif	Number of connected TFs	Total number of connections	Community assignment
Ctcf	7	129249	3
Egr1	3	48252	3
Egr4	3	47872	1
Etv5	4	70889	2
Maz	9	160798	1
Nr3c1	1	15331	1
Rreb1	2	30965	3
Sp3	4	71087	2
Ubp1	6	106734	2

### Sheet: PGN_network
TF motif	Number of connected TFs	Total number of connections	Community assignment
Bach1	1	16569	1
Bcl6	9	161772	3
Ctcf	19	390314	2
Ddit3	1	15253	1
Egr1	28	618721	3
Egr4	25	525706	2
Elk1	6	103526	3
Etv5	29	660300	3
Foxa1	1	16553	1
Foxp2	1	17256	1
Hes1	4	66804	1
Hivep2	2	32887	1
Junb	2	33048	1
Maz	43	1039439	1
Mef2a	11	198692	2
Meis2	5	87780	3
Neurod1	16	352333	2
Neurod2	20	427441	2
Nfia	15	308216	2
Nfib	15	318548	2
Nfyb	2	33764	1
Nfyc	2	33517	1
Nr2f1	5	85689	3
Nr3c1	25	530807	2
Nr3c2	1	17740	1
Nr4a1	6	105057	1
Pbx1	15	310278	2
Pbx3	2	33514	1
Pou3f1	3	49743	1
Pou3f2	11	198642	3
Rreb1	24	509884	2
Runx2	8	142168	3
Smad2	19	410895	2
Sp3	30	682376	3
Srf	1	15879	1
Stat3	8	139426	3
Stat5b	8	140094	3
Tcf4	2	33017	1
Thra	15	295837	2
Thrb	12	221934	2
Ubp1	36	803589	1
Zbtb18	11	204246	2
Zfp57	1	15088	1
